# Diverse transcriptomic signatures across human tissues identify functional rare genetic variation

**DOI:** 10.1101/786053

**Authors:** Nicole M. Ferraro, Benjamin J. Strober, Jonah Einson, Xin Li, Francois Aguet, Alvaro N. Barbeira, Stephane E. Castel, Joe R. Davis, Austin T. Hilliard, Bence Kotis, YoSon Park, Alexandra J. Scott, Craig Smail, Emily K. Tsang, Kristin G. Ardlie, Themistocles L. Assimes, Ira Hall, Hae Kyung Im, GTEx Consortium, Tuuli Lappalainen, Pejman Mohammadi, Stephen B. Montgomery, Alexis Battle

## Abstract

Rare genetic variation is abundant in the human genome, yet identifying functional rare variants and their impact on traits remains challenging. Measuring aberrant gene expression has aided in identifying functional, large-effect rare variants. Here, we expand detection of genetically driven transcriptome abnormalities by evaluating and integrating gene expression, allele-specific expression, and alternative splicing from multi-tissue RNA-sequencing data. We demonstrate that each signal informs unique classes of rare variants. We further develop Watershed, a probabilistic model that integrates multiple genomic and transcriptomic signals to predict variant function. Assessing rare variants prioritized by Watershed in the UK Biobank and Million Veterans Program, we identify large effects across 34 traits, and 33 rare variant-trait combinations with both high Watershed scores and large trait effect sizes. Together, we provide a comprehensive analysis of the transcriptomic impact of rare variation and a framework to prioritize functional rare variants and assess their trait relevance.

**One-sentence summary:** Integrating expression, allelic expression and splicing across tissues identifies rare variants with relevance to traits.
