## Supplementary Table 3 for "Diverse transcriptomic signatures across human tissues identify functional rare genetic variation"

### Sheet: Sheet1
Variant	Gene	Watershed score	Trait code	Description	Beta	Effect size percentile
18:674589:G:A	ENSG00000132199.18	0.500658	20002_1065	Non-cancer illness code, self-reported: hypertension	-0.00885713	84
18:708392:C:T	ENSG00000132199.18	0.509287	20002_1065	Non-cancer illness code, self-reported: hypertension	-0.0243954	99
18:708705:A:G	ENSG00000132199.18	0.516671	20002_1065	Non-cancer illness code, self-reported: hypertension	0.0183112	96
18:705268:T:C	ENSG00000132199.18	0.519539	20002_1065	Non-cancer illness code, self-reported: hypertension	-0.0100923	88
18:684119:G:A	ENSG00000132199.18	0.52345	20002_1065	Non-cancer illness code, self-reported: hypertension	-0.0171633	94
18:678287:C:T	ENSG00000176890.15	0.533889	20002_1065	Non-cancer illness code, self-reported: hypertension	-0.00970938	86
9:6210501:A:T	ENSG00000137033.11	0.539544	20002_1111	Non-cancer illness code, self-reported: asthma	0.0130444	88
9:6210501:A:T	ENSG00000137033.11	0.539544	6152_8	Blood clot, DVT, bronchitis, emphysema, asthma, rhinitis, eczema, allergy diagnosed by doctor: Asthma	0.0122137	86
11:305578:G:A	ENSG00000185201.16	0.54366	20002_1226	Non-cancer illness code, self-reported: hypothyroidism/myxoedema	0.00509316	75
18:674589:G:A	ENSG00000176890.15	0.548376	20002_1065	Non-cancer illness code, self-reported: hypertension	-0.00885713	84
18:692694:C:T	ENSG00000132199.18	0.555176	20002_1065	Non-cancer illness code, self-reported: hypertension	-0.00972242	87
18:711238:A:T	ENSG00000132199.18	0.555963	20002_1065	Non-cancer illness code, self-reported: hypertension	0.00777966	81
11:840038:G:A	ENSG00000177697.17	0.561944	21001_irnt	Body mass index (BMI)	-0.0300137	86
18:669867:C:T	ENSG00000132199.18	0.566864	20002_1065	Non-cancer illness code, self-reported: hypertension	0.0130466	92
11:840592:C:T	ENSG00000177697.17	0.580131	21001_irnt	Body mass index (BMI)	-0.0291027	85
9:6264551:G:C	ENSG00000137033.11	0.606299	20002_1111	Non-cancer illness code, self-reported: asthma	-0.0430907	99
9:6264551:G:C	ENSG00000137033.11	0.606299	6152_8	Blood clot, DVT, bronchitis, emphysema, asthma, rhinitis, eczema, allergy diagnosed by doctor: Asthma	-0.0423582	99
11:317424:G:A	ENSG00000185201.16	0.60857	20002_1226	Non-cancer illness code, self-reported: hypothyroidism/myxoedema	-0.00555186	78
11:825341:C:T	ENSG00000177697.17	0.608989	21001_irnt	Body mass index (BMI)	-0.044965	95
11:840592:C:T	ENSG00000177700.5	0.610724	21001_irnt	Body mass index (BMI)	-0.0291027	85
11:832004:T:C	ENSG00000177697.17	0.637705	21001_irnt	Body mass index (BMI)	0.0263341	82
9:301091:C:T	ENSG00000107099.15	0.639726	2395_4	Hair/balding pattern: Pattern 4	0.0121288	77
11:317424:G:A	ENSG00000185885.15	0.642578	20002_1226	Non-cancer illness code, self-reported: hypothyroidism/myxoedema	-0.00555186	78
9:6252690:T:G	ENSG00000137033.11	0.647321	20002_1111	Non-cancer illness code, self-reported: asthma	-0.0434846	100
9:6252690:T:G	ENSG00000137033.11	0.647321	6152_8	Blood clot, DVT, bronchitis, emphysema, asthma, rhinitis, eczema, allergy diagnosed by doctor: Asthma	-0.0427474	100
11:846407:C:T	ENSG00000177697.17	0.671102	21001_irnt	Body mass index (BMI)	-0.0402919	94
18:706504:T:C	ENSG00000132199.18	0.693862	20002_1065	Non-cancer illness code, self-reported: hypertension	-0.00698491	78
9:386957:C:T	ENSG00000107099.15	0.7094	2395_4	Hair/balding pattern: Pattern 4	-0.0123972	78
9:274434:G:A	ENSG00000107099.15	0.719663	2395_4	Hair/balding pattern: Pattern 4	0.0122471	77
22:46291947:C:T	ENSG00000075234.16	0.732563	20002_1473	Non-cancer illness code, self-reported: high cholesterol	0.00777926	89
11:840224:T:C	ENSG00000177700.5	0.983077	21001_irnt	Body mass index (BMI)	0.0341792	89
9:6255967:G:C	ENSG00000137033.11	0.999946	20002_1111	Non-cancer illness code, self-reported: asthma	-0.0434612	100
9:6255967:G:C	ENSG00000137033.11	0.999946	6152_8	Blood clot, DVT, bronchitis, emphysema, asthma, rhinitis, eczema, allergy diagnosed by doctor: Asthma	-0.0424267	100
