## Supplementary Table 1 for "Diverse transcriptomic signatures across human tissues identify functional rare genetic variation"

### Sheet: Sheet1
Name	ER.IDs	ER.Tissues	GTEx.Tissues	GTEx.Abbrev
Adipose_Nuclei	E063	Adipose_Nuclei	Adipose_Subcutaneous	ADPSBQ
Adipose_Nuclei	E063	Adipose_Nuclei	Adipose_Visceral_Omentum	ADPVSC
Aorta	E065	Aorta	Artery_Aorta	ARTAORT
Colon_Transverse	E075,E076	Colonic_Mucosa	Colon_Transverse	CLNTRN
Sigmoid_Colon	E106	Sigmoid_Colon	Colon_Sigmoid	CLNSGM
Esophagus	E079	Esophagus	Esophagus_Muscularis	ESPMCS
Esophagus	E079	Esophagus	Esophagus_Gastroesophageal_Junction	ESPGEJ
Left_Ventricle	E095	Left_Ventricle	Heart_Left_Ventricle	HRTLV
Lung	E096	Lung	Lung	LUNG
Pancreas	E098	Pancreas	Pancreas	PNCREAS
Peripheral_Blood_Mononuclear_Primary_Cells	E062	Peripheral_Blood_Mononuclear_Primary_Cells	Whole_Blood	WHLBLD
Right_Atrium	E104	Right_Atrium	Heart_Atrial_Appendage	HRTAA
Muscle_Skeletal	E107,E108	Skeletal_Muscle_Female	Muscle_Skeletal	MSCLSK
Stomach	E110,E111	Stomach_Mucosa	Stomach	STMACH
