## Supplementary Table 4 for "Diverse transcriptomic signatures across human tissues identify functional rare genetic variation"

### Sheet: Sheet1
Annotation	Type	Description	Imputation value	Source	Transformation to make annotation "gene-level"
distTSS	Numeric	Absolute distance to transcription start site	NA	Gencode	Minimum
distTES	Numeric	Absolute distance to transcription end site	NA	Gencode	Minimum
3_prime_UTR_variant	Binary	Presence of 3 prime UTR variant	0	VEP	Maximum
5_prime_UTR_variant	Binary	Presence of 5 prime UTR variant	0	VEP	Maximum
TF_binding_site_variant	Binary	Presence of TF binding site variant	0	VEP	Maximum
downstream_gene_variant	Binary	Presence of downstream gene variant	0	VEP	Maximum
intergenic_variant	Binary	Presence of intergenic variant	0	VEP	Maximum
inton_variant	Binary	Presence of intron variant	0	VEP	Maximum
missense_variant	Binary	Presence of missense variant	0	VEP	Maximum
non_coding_transcript_exon_variant	Binary	Presence of non-coding transcript exon variant	0	VEP	Maximum
regulatory_region_variant	Binary	Presence of regulatory region variant	0	VEP	Maximum
splice_acceptor_variant	Binary	Presence of splice acceptor variant	0	VEP	Maximum
splice_donor_variant	Binary	Presence of splice donor variant	0	VEP	Maximum
splice_region_variant	Binary	Presence of splice region variant	0	VEP	Maximum
stop_gained	Binary	Presence of stop gained variant	0	VEP	Maximum
synonymous_variant	Binary	Presence of synonymous variant	0	VEP	Maximum
upstream_gene_variant	Binary	Presence of upstream gene variant	0	VEP	Maximum
LoF_HC	Binary	Presence of "High-confidence" Loss-of-function (LoF) variant	0	loftee	Maximum
LoF_LC	Binary	Presence of "Low-confidence" Loss-of-function (LoF) variant	0	loftee	Maximum
phylop	Numeric	phyloP 100way value	0	UCSC	Maximum
gc	Numeric	Maximum percent GC in a window of +/- 75bp	0.418	CADD	Maximum
cpg	Numeric	Maximum percent CpG in a window of +/- 75bp	0.024	CADD	Maximum
siftcat_deleterious	Binary	Presence of "deleterious" SIFT variant	0	CADD	Maximum
siftcat_tolerated	Binary	Presence of "tolerated" SIFT variant	0	CADD	Maximum
siftval	Numeric	SIFT score	0	CADD	Maximum
polyphencat_benign	Binary	Presence of "benign" PolyPhen variant	0	CADD	Maximum
polyphencat_possibly_damaging	Binary	Presence of "possibly damaging" PolyPhen variant	0	CADD	Maximum
polyphencat_unknown	Binary	Presence of "unknown" PolyPhen variant	0	CADD	Maximum
polyphenval	Numeric	PolyPhen Score	0	CADD	Maximum
bstatistic	Integer	Background selection score	800.261	CADD	Maximum
priphcons	Numeric	Primate PhastCons conservation score	0.115	CADD	Maximum
mamphcons	Numeric	Mammalian PhastCons conservation score	0.079	CADD	Maximum
verphcons	Numeric	Vertebrate PhastCons conservation score	0.094	CADD	Maximum
priphylop	Numeric	Primate PhyloP score	-0.033	CADD	Maximum
mamphylop	Numeric	Mammalian PhyloP score	-0.038	CADD	Maximum
verphylop	Numeric	Vertebrate PhyloP score	0.017	CADD	Maximum
gerpn	Numeric	Neutral evolution score defined by GERP++	1.909	CADD	Maximum
gerps	Numeric	Rejected Substitution score defined by GERP++	-0.2	CADD	Maximum
cadd_score	Numeric	CADD PHRED Score	0	CADD	Maximum
af	Numeric	Minor allele frequency of rare variants	NA	GTEx data	Minimum
num_rare_variants	Integer	Number of rare variants nearby gene	NA	GTEx data	Sum
donor_ss	Binary	Presence of variant within position [D-1, D+6] relative to observed splice sites	0	GTEx data	Maximum
acceptor_ss	Binary	Presence of variant within position [A-2, A+1] relative to observed splice sites	0	GTEx data	Maximum
ppt_region	Binary	Presence of variant within position [A-5, A-35] relative to observed splice sites	0	GTEx data	Maximum
donor_ss_window	Binary	Presence of variant within position [D+7,D+10] and [D-2,D-11] relative to observed splice sites	0	GTEx data	Maximum
acceptor_ss_winow	Binary	Presence of variant within position [A-4,A-3] and [A+2, A+11] relative to observed splice sites	0	GTEx data	Maximum
